# Predictive modeling of virus inactivation by UV

**DOI:** 10.1101/2020.10.27.355479

**Authors:** Nicole C. Rockey, James B. Henderson, Kaitlyn Chin, Lutgarde Raskin, Krista R. Wigginton

**Affiliations:** Department of Civil & Environmental Engineering, University of Michigan, Ann Arbor, MI; Consulting for Statistics, Computing and Analytics Research, University of Michigan, Ann Arbor, MI

**Author notes:** Corresponding author Mailing address: Department of Civil and Environmental Engineering, 1351 Beal Ave., 181 EWRE, Ann Arbor, MI 48109-2125, USA.

## Abstract

Disinfection strategies are commonly applied to inactivate pathogenic viruses in water, food, air, and on surfaces to prevent the spread of infectious diseases. Determining how quickly viruses are inactivated to mitigate health risks is not always feasible due to biosafety restrictions or difficulties with virus culturability. Therefore, methods that would rapidly predict kinetics of virus inactivation by UV_254_ would be valuable, particularly for emerging and difficult-to-culture viruses. We conducted a rapid systematic literature review to collect high-quality inactivation rate constants for a wide range of viruses. Using these data and basic virus information (e.g., genome sequence attributes), we developed and evaluated four different model classes, including linear and non-linear approaches, to find the top performing prediction model. For both the (+) ssRNA and dsDNA virus types, multiple linear regressions were the top performing model classes. In both cases, the cross-validated root mean squared relative prediction errors were similar to those associated with experimental rate constants. We tested the models by predicting and measuring inactivation rate constants for two viruses that were not identified in our systematic review, including a (+) ssRNA mouse coronavirus and a dsDNA marine bacteriophage; the predicted rate constants were within 7% and 71% of the experimental rate constants, respectively. Finally, we applied our models to predict the UV_254_ rate constants of several viruses for which high-quality UV_254_ inactivation data are not available. Our models will be valuable for predicting inactivation kinetics of emerging or difficult-to-culture viruses.
