## Supplementary material for "Predictive modeling of virus inactivation by UV": SI Table S1

### Sheet: si-table-s1
Virus	Outputs from rapid systematic literature review			Summary statistics used in modeling		Reference
	Inactivation rate constant (cm2 mJ-1)	Standard error	Mean inactivation rate constant (cm2 mJ-1)a	Inverse variance weighted mean rate constant (cm2 mJ-1)	Standard error of inverse variance weighted mean rate constant
dsDNA viruses
Adenovirus 1	0.07015	0.004337	0.07015	0.07015	0.004337	(30)
Adenovirus 2	0.1008	0.00663	0.0651053	0.0760395	0.000559914	(31)
	0.05887	0.00199				(32)
	0.063	0.005001				(33)
	0.04526	0.004774				(34)
	0.04464	0.003535				(35)
	0.03568	0.00384				(36)
	0.09124	0.01176				(37)
	0.059b	-				(38)
	0.08725	0.0007217				(39)
	0.051	0.0042				(2)
	0.07271	0.003798				(40)
	0.06357	0.006508				(41)
	0.07792	0.00821				(42)
	0.05469	0.001679				(43)
	0.07068	0.002056				(44)
Adenovirus 5	0.05982	0.001797	0.056255	0.0500133	0.000851912	(32)
	0.061b	-				(22)
	0.075b	-				(22)
	0.04725	0.001566				(45)
	0.04696	0.001328				(46)
	0.0481	0.003272				(47)
Adenovirus 5 - reduced repair	0.18b	-	0.1761	-	-	(22)
Adenovirus 6 (Tonsil 99)	0.07246	0.004255	0.07246	0.07246	0.004255	(30)
Adenovirus 15	0.05352	0.002561	0.05352	0.05352	0.002561	(33)
Adenovirus 40 (Dugan)	0.066b	-	0.0621843	0.0648856	0.00114489	(22)
	0.069b	-				(22)
	0.04061	0.002967				(48)
	0.06661	0.01414				(39)
	0.077b	-				(2)
	0.0762	0.00139				(49)
	0.04037	0.002809				(50)
Adenovirus 41 (Tak)	0.03716	0.002216	0.0526871	0.0422475	0.000994563	(32)
	0.02108	0.001675				(51)
	0.051b	-				(22)
	0.067b	-				(22)
	0.04135	0.002216				(52)
	0.06961	0.003489				(2)
	0.08171	0.002461				(49)
Adenovirus 41 (Tak) - reduced repair	0.16b	-	0.1605	-	-	(22)
B124e	0.26b	-	0.262166	-	-	(53)
	0.32b	-				(53)
	0.28b	-				(53)
	0.27b	-				(53)
	0.23b	-				(53)
	0.25b	-				(53)
	0.23b	-				(53)
B40-8	0.3505	0.04254	0.3529	0.35482	0.0134523	(54)
	0.3553	0.01418				(55)
Lambda	0.3814	0.009356	0.47485	0.450756	0.00741968	(56)
	0.5683	0.01218				(57)
Polyomaviruse	0.033b	-	0.0332	-	-	(58)
Polyomavirus (JC)c	0.03859	0.003116	0.03859	0.03859	0.003116	(36)
Polyomavirus (Toronto strain)e	0.04697	0.00378	0.04697	0.04697	0.00378	(59)
PRD-1	0.1858	0.005279	0.195553	0.128054	0.00264728	(60)
	0.2193	0.0135527				(61)
	0.1205	0.0072				(62)
	0.3081	0.01363				(49)
	0.26b	-				(63)
	0.08382	0.003611				(42)
S. auerus phage A994e	0.2776	0.004891	0.2776	0.2776	0.004891	(64)
SP8e	0.5877	0.05114	0.5877	0.5877	0.05114	(65)
T1	0.7109	0.05556	0.666467	0.805537	0.0133107	(56)
	0.8113	0.01371				(66)
	0.48b	-				(63)
T1UVe	0.547	0.02318	0.44075	0.380714	0.0108099	(67)
	0.3345	0.01222				(68)
T2	5.362	0.1603	5.10595	5.362	0.1603	(66)
	4.8b	-				(58)
T4d	2.353	0.08058	1.68585	1.52821	0.0333421	(69)
	2.478	0.07481				(66)
	1.473	0.1199				(70)
	1.831	0.1917				(71)
	1.521	0.07261				(72)
	0.4591	0.05972				(73)
T5	4.363	0.1617	4.363	4.363	0.1617	(66)
T6	5.362	0.07023	5.362	5.362	0.07023	(66)
T7	0.9675	0.111	0.64752	0.52	0.0235565	(67)
	0.5138	0.03586				(69)
	0.4566	0.04519				(74)
	0.5081	0.04867				(65)
	0.7916	0.1783				(56)
T7M	1.001	0.07174	1.001	1.001	0.07174	(67)
Vaccinia	0.83b	-	0.8296	-	-	(58)
ssDNA viruses
FD bacteriophagee	1.0b	-	0.9955	-	-	(58)
Parvovirus (H1)	0.9944	0.004914	0.9944	0.9944	0.004914	(75)
phiX174 bacteriophage	0.8098	0.08337	0.86245	0.614981	0.00817762	(60)
	1.053	0.08587				(76)
	0.5756	0.0239853				(61)
	1.275	0.04136				(77)
	0.776	0.01805				(78)
	0.708	0.2059				(56)
	1.1b	-				(58)
	1.0b	-				(63)
	0.9094	0.02049				(54)
	0.9428	0.03244				(55)
	0.292	0.01299				(73)
dsRNA viruses
Infectious pancreatic necrosis virus	0.06254	0.008117	0.0460467	0.0299376	0.00113648	(79)
	0.02727	0.001207				(80)
	0.04833	0.00371				(81)
phi6 bacteriophage	0.0669	0.002628	0.0669	0.0669	0.002628	(82)
Reovirus type 1 (Lang)	0.1357	0.008792	0.1357	0.1357	0.008792	(83)
Reovirus type 3	0.19b	-	0.1914	-	-	(58)
Rotavirus SA-11	0.2728	0.02098	0.2168	0.176408	0.00440276	(76)
	0.235	0.01213				(84)
	0.2741	0.02288				(85)
	0.125	0.01092				(2)
	0.152	0.006017				(86)
	0.2419	0.01474				(87)
(-) ssRNA viruses
Infectious salmon anaemia virus	0.845	0.132	1.4315	0.935582	0.126801	(80)
	2.018	0.4563				(81)
Viral haemorrhagic septicaemia virus	3.768	0.2716	5.687	4.20694	0.255598	(88)
	7.606	0.7558				(81)
(+) ssRNA viruses
Atlantic halibut nodavirus	0.05234	0.004142	0.05234	0.05234	0.004142	(80)
Bovine caliciviruse	0.4321	0.01085	0.4321	0.4321	0.01085	(2)
Canine calicivirus	0.2818	0.03428	0.2818	0.2818	0.03428	(89)
Coxsackievirus B3	0.29b	-	0.2878	-	-	(38)
Coxsackievirus B5 (Faulkner)	0.3312	0.01047	0.2935	0.3312	0.01047	(76)
	0.26b	-				(38)
Coxsackievirus B6 (Schmitt)	0.3555	0.03899	0.3555	0.3555	0.03899	(90)
Encephylomyocarditis virus	0.45b	-	0.39825	0.3498	0.004609	(58)
	0.3498	0.004609				(91)
Echovirus 1 (Farouk)	0.28b	-	0.3464	0.4137	0.01127	(38)
	0.4137	0.01127				(2)
Echovirus 11	0.33b	-	0.3028	0.2767	0.017	(38)
	0.2767	0.017				(92)
Echovirus 12	0.2888	0.02836	0.2888	0.2888	0.02836	(93)
f2	0.1092	0.004634	0.1092	0.1092	0.004634	(94)
Feline calicivirus	0.2234	0.04903	0.28874	0.31488	0.00724732	(89)
	0.2645	0.02007				(48)
	0.3492	0.01447				(93)
	0.3386	0.01152				(95)
	0.268	0.01616				(50)
	0.50*	0.02515				(96)
fr bacteriophage	0.61*	0.0198175	0.11716	0.09392	0.002998	(61)
	0.14b	-				(58)
	0.09392	0.002998				(97)
GA bacteriophage	0.09559	0.00288	0.09529	0.0954303	0.00246726	(97)
	0.09499	0.004783				(5)
Hepatitis A virus	0.5641	0.04839	0.4251	0.390792	0.0296955	(76)
	0.2861	0.03761				(87)
Hepatitis E virus	0.3801	0.04781	0.3801	0.3801	0.04781	(99)
Murine norovirus (CW3)	0.3172	0.02728	0.327	0.310831	0.00663222	(99)
	0.3092	0.006932				(93)
	0.3546	0.04152				(32)
MS2 bacteriophage	0.1156	0.003123	0.112567	0.089993	0.000408096	(60)
	0.09276	0.002879				(100)
	0.07022	0.005817				(76)
	0.1084	0.007776				(101)
	0.116	0.004784				(67)
	0.1155	0.009918				(102)
	0.1314	0.007199				(103)
	0.1344	0.006681				(104)
	0.1023	0.007506				(74)
	0.07004	0.002488				(105)
	0.1063	0.0175				(106)
	0.104	0.006526				(107)
	0.08591	0.004596				(36)
	0.1197	0.001583				(108)
	0.1278	0.008606				(89)
	0.1207	0.01056				(65)
	0.20*	0.0137085				(61)
	0.1127	0.00323				(98)
	0.0825	0.003525				(68)
	0.1119	0.008083				(109)
	0.09827	0.002356				(110)
	0.1113	0.004568				(111)
	0.1013	0.004457				(112)
	0.06421	0.00136306				(113)
	0.1151	0.005397				(62)
	0.07613	0.007858				(52)
	0.1243	0.01096				(99)
	0.1421	0.01494				(114)
	0.1124	0.01668				(115)
	0.1235	0.003438				(2)
	0.1374	0.006858				(116)
	0.1138	0.002149				(117)
	0.1237	0.005035				(118)
	0.1407	0.003856				(49)
	0.1059	0.002585				(119)
	0.0782879	0.00529595				(30)
	0.1308	0.008001				(93)
	0.09967	0.002903				(45)
	0.14b	-				(58)
	0.14b	-				(58)
	0.14b	-				(58)
	0.14b	-				(63)
	0.133	0.01014				(42)
	0.1593	0.005626				(120)
	0.1373	0.0124				(121)
	0.08616	0.002998				(97)
	0.09103	0.003908				(5)
	0.07142	0.0009141				(122)
	0.1268	0.003702				(54)
	0.1252	0.004245				(55)
	0.1235	0.005523				(71)
	0.1169	0.005982				(72)
	0.08334	0.001704				(43)
	0.06741	0.00122				(50)
	0.1252	0.006939				(73)
	0.141	0.008088				(123)
	0.1338	0.009942				(96)
	0.1059	0.00256				(124)
	0.1731	0.013				(125)
	0.07191	0.003064				(126)
	0.08223	0.003029				(127)
	0.1221	0.003264				(87)
Poliovirus 1 (Mahoney)	0.2933	0.007709	0.2933	0.2933	0.007709	(83)
Poliovirus 1 (Sabin)	0.3283	0.06078	0.307433	0.289494	0.0100429	(84)
	0.30b	-				(38)
	0.3804	0.0362				(49)
	0.214	0.0205				(47)
	0.2585	0.01993				(5)
	0.2115	0.03743				(43)
	0.35b	-				(123)
	0.431	0.02573				(96)
	0.3007	0.02384				(87)
QB bacteriophage	0.2002	0.005135	0.1814	0.186686	0.0025681	(67)
	0.26*	0.00452				(65)
	0.1693	0.007653				(112)
	0.1898	0.007792				(45)
	0.1926	0.004069				(128)
	0.1551	0.007114				(5)
Venezuelan equine encephalomyelitis virus	0.43956	0.0116	0.4395	0.4395	0.0116	(129)
aMean rate constants do not include outliers.
bNot included in modeling because no experimental rate constant error was determined from the linear regression or given in the study.
cNot included in modeling because PMV was the only virus with the host cell type predictor defined as 'eukaryotic host with reduced repair'.
dNot included in modeling because T4 was the only virus with the repair mode predictor defined as 'virus-gene controlled using multiple repair systems.'
eNot included in modeling because no complete genome sequence was available.
*Outlier removed from the data set for modeling and prediction purposes.
