## Supplementary material for "Predictive modeling of virus inactivation by UV": SI Table S2

### Sheet: si-table-s2
Virus	NCBI accession number(s)a	Genome composition variables																Nucleic acid typeb	Host cell typec	Genome repair moded
		Genome length	U	UU	UUU	UUUU	UUUUU	T	TT	TTT	TTTT	TTTTT	C	CU	UC	CT	TC
Viruses in training and validation set
dsDNA Viruses
Adenovirus 1	AC_000017	36001	0	0	0	0	0	16105	2040	644	192	128	19896	0	0	4485	3848	0	2	0
Adenovirus 2	AC_000007	35937	0	0	0	0	0	16099	1987	657	202	124	19838	0	0	4455	3897	0	2	0
Adenovirus 5	AC_000008	35938	0	0	0	0	0	16102	1978	661	200	112	19836	0	0	4521	3911	0	2	0
Adenovirus 6 (Tonsil 99)	HQ413315	35759	0	0	0	0	0	15961	2013	642	205	118	19794	0	0	4406	3847	0	2	0
Adenovirus 15	AB562586	35116	0	0	0	0	0	15036	1805	475	131	96	20080	0	0	4599	4485	0	2	0
Adenovirus 40 (Dugan)	L19443	34214	0	0	0	0	0	16689	2224	792	277	166	17525	0	0	4138	3728	0	2	0
Adenovirus 41 (Tak)	DQ315364	34188	0	0	0	0	0	16770	2249	814	278	151	17418	0	0	4186	3829	0	2	0
B40-8	NC_011222	44929	0	0	0	0	0	27574	3904	1731	573	210	17355	0	0	4876	5197	0	0	0
Lambda bacteriophage	J02459	48502	0	0	0	0	0	24320	3148	1075	352	186	24182	0	0	5268	5933	0	0	0
Polyomavirus JC	MF662208	5122	0	0	0	0	0	3045	383	161	67	50	2077	0	0	734	523	0	1	0
PRD-1	NC_001421	14927	0	0	0	0	0	7747	1241	479	177	55	7180	0	0	1224	1193	0	0	0
T1 bacteriophage	AY216660	48836	0	0	0	0	0	26590	4167	1178	309	187	22246	0	0	5546	6372	0	0	0
T2 bacteriophage	MH751506	163832	0	0	0	0	0	105972	15974	6110	2012	1033	57860	0	0	17832	19733	0	0	1
T4 bacteriophage	AF158101	168903	0	0	0	0	0	109281	16243	6357	2098	1072	59619	0	0	18421	20232	0	0	3
T5 bacteriophage	NC_005859	121750	0	0	0	0	0	73939	10869	3800	1127	516	47811	0	0	15428	13915	0	0	1
T6 bacteriophage	MH550421	168706	0	0	0	0	0	109295	16370	6337	2075	1074	59411	0	0	18424	20336	0	0	1
T7 bacteriophage	NC_001604	39937	0	0	0	0	0	20608	3470	694	95	9	19329	0	0	5596	5354	0	0	0
T7M bacteriophage	JX421753	38202	0	0	0	0	0	19137	3222	680	50	9	19065	0	0	5256	5065	0	0	0
ssDNA Viruses
FD bacteriophage	NC_025824	6408	0	0	0	0	0	2210	344	142	41	16	1295	0	0	481	444	1	0	2
Parvovirus (H1)	X01457	5176	0	0	0	0	0	1245	166	51	11	14	1127	0	0	364	196	1	2	2
phiX174 bacteriophage	NC_001422	5386	0	0	0	0	0	1684	271	86	29	11	1157	0	0	404	320	1	0	2
dsRNA Viruses
Rotavirus SA-11	NC_011507 /	18562	12301	1896	662	206	76	0	0	0	0	0	6261	1968	2227	0	0	1	2	2
Infectious pancreatic necrosis virus	NC_001915 / NC_001916	5881	2677	366	83	26	3	0	0	0	0	0	3204	800	832	0	0	1	2	2
phi6 bacteriophage	M12921 / M17462 / M17461	13385	5914	841	183	35	13	0	0	0	0	0	7471	1630	1930	0	0	1	0	2
Reovirus type 1 (Lang)	M14779 / M17598 / M14325 / M13139 / AF461682 / AF490617 / AF174382 / M24734 / AF378003 / AF129820	23605	12610	1806	429	99	21	0	0	0	0	0	10995	2829	3297	0	0	1	2	2
Reovirus type 3	NC_013231 / NC_013232 / NC_013233 / NC_013234 / NC_013227 / NC_013228 / NC_013230 / NC_013225 / NC_013226 / NC_013229	19442	10277	1464	315	82	19	0	0	0	0	0	9165	2374	2739	0	0	1	2	2
(-) ssRNA Viruses
Viral haemorrhagic septicaemia virus	Z93414	10845	3058	395	120	36	24	0	0	0	0	0	2686	955	838	0	0	0	2	2
Infectious salmon anaemia virus	NC_006505 / NC_006503 / NC_006502 / NC_006501 / NC_006500 / NC_006499 / NC_006498 / NC_006497	12686	4332	653	238	86	33	0	0	0	0	0	3220	1281	1156	0	0	0	2	2
(+) ssRNA Viruses
Atlantic halibut nodavirus	AJ245641 / AJ401165	4449	1007	155	32	3	0	0	0	0	0	0	1272	282	295	0	0	1	2	2
Canine calicivirus	NC_004542	8513	2229	332	106	23	4	0	0	0	0	0	2057	578	560	0	0	1	2	2
Coxsackievirus A10	AY421767	7409	1846	259	60	21	4	0	0	0	0	0	1736	467	427	0	0	1	2	2
Coxsackievirus B5 (Faulkner)	AF114383	7400	1769	264	62	21	2	0	0	0	0	0	1700	388	350	0	0	1	2	2
Coxsackievirus B6 (Schmitt)	AF039205	7398	1738	235	66	16	4	0	0	0	0	0	1753	413	367	0	0	1	2	2
Echovirus 1 (Farouk)	AF029859	7397	1755	235	65	16	3	0	0	0	0	0	1729	400	369	0	0	1	2	2
Echovirus 11	X80059	7436	1754	237	58	18	3	0	0	0	0	0	1747	390	375	0	0	1	2	2
Echovirus 12	X77708	7501	1759	224	61	20	0	0	0	0	0	0	1728	416	396	0	0	1	2	2
Encephylomyocarditis virus	NC_001479	7835	1946	246	95	35	3	0	0	0	0	0	2030	527	471	0	0	1	2	2
Feline calicivirus	NC_001481	7683	2089	338	83	22	4	0	0	0	0	0	1750	513	470	0	0	1	2	2
fr bacteriophage	X15031	3575	863	114	28	14	1	0	0	0	0	0	887	221	230	0	0	1	0	2
GA bacteriophage	NC_001426	3466	963	153	46	8	1	0	0	0	0	0	838	258	248	0	0	1	0	2
Hepatitis A virus	NC_001489	7478	2459	382	158	52	21	0	0	0	0	0	1202	435	439	0	0	1	2	2
Hepatitis E virus	JQ679013	7499	1926	282	72	24	7	0	0	0	0	0	2168	559	445	0	0	1	2	2
MS2 bacteriophage	NC_001417	3569	874	118	27	12	1	0	0	0	0	0	933	240	261	0	0	1	2	2
Murine norovirus (CW3)	EF014462	7382	1640	223	53	22	1	0	0	0	0	0	2134	542	458	0	0	1	0	2
Poliovirus 1 (Sabin)	AY184219	7441	1787	264	59	15	3	0	0	0	0	0	1729	431	389	0	0	1	2	2
Poliovirus 1 (Mahoney)	V01149	7440	1786	261	56	18	3	0	0	0	0	0	1737	435	391	0	0	1	2	2
QB bacteriophage	NC_001890	4215	1153	185	53	8	2	0	0	0	0	0	1011	276	287	0	0	1	0	2
Venezuelan equine encephalomyelitis virus	NC_001449	11444	2476	298	90	29	7	0	0	0	0	0	2824	624	564	0	0	1	2	2
Viruses for predictions
dsDNA Viruses
Epstein-Barr virus	NC_007605	171823	0	0	0	0	0	69594	7976	2231	645	213	102229	0	0	23408	20177	0	2	0
Herpes simplex virus 1 (strain 17)	NC_001806	152222	0	0	0	0	0	48253	5047	1420	347	186	103969	0	0	13981	16392	0	2	0
HS2 bacteriophage	KF302036	38208	0	0	0	0	0	22836	3571	1236	372	175	15372	0	0	4703	3610	0	0	0
Human cytomegalovirus	NC_006273	235646	0	0	0	0	0	100191	11248	3437	1130	685	135455	0	0	25499	28896	0	2	0
Variola virus (major)	L22579	186103	0	0	0	0	0	125263	16776	6185	2058	1197	60840	0	0	19512	22532	0	2	0
(+) ssRNA Viruses
Dengue virus	NC_001477	10735	2299	293	69	17	12	0	0	0	0	0	2240	555	497	0	0	1	2	2
Human norovirus (GII.4 Sydney)	JX459908	7564	1674	224	59	25	3	0	0	0	0	0	1938	475	430	0	0	1	2	2
Human rhinovirus (B14)	K02121	7212	1972	292	85	24	8	0	0	0	0	0	1450	377	371	0	0	1	2	2
Middle eastern respiratory syndrome virus	JX869059	30119	9799	1567	470	145	40	0	0	0	0	0	6116	2309	1695	0	0	1	2	2
Murine hepatitis virus A59	See Supplementary Text File S1	31409	10099	1498	493	181	58	0	0	0	0	0	5628	1871	1295	0	0	1	2	2
Severe acute respiratory syndrome coronavirus 1	NC_004718	29751	9143	1427	426	141	36	0	0	0	0	0	5940	2191	1553	0	0	1	2	2
Severe acute respiratory syndrome coronavirus 2	MN908947	29903	9594	1506	470	184	55	0	0	0	0	0	5492	2081	1413	0	0	1	2	2
Zika virus	NC_035889	10808	2312	307	60	18	5	0	0	0	0	0	2383	638	517	0	0	1	2	2
aNucleic acid sequence used for all genome composition information.
bCategorical predictor for nucleic acid type. 0 = double-stranded; 1 = single-stranded.
cCategorical predictor for host cell type. 0 = prokaryotic host; 1 = eukaryotic host wth reduced repair abilities; 2 = eukaryotic host with wild type repair abilities.
dCategorical predictor for genome repair mode. 0 = host cell mediated; 1 = virus-gene controlled using one repair system; 2 = no repair; 3 = virus-gene controlled using multiple repair systems.
