## Supplementary material for "Predictive modeling of virus inactivation by UV": SI Table S3

### Sheet: si-table-s3
		Model		Predictors	RMSrPE
					RMSrPE	Error
		(+) ssRNA Viruses
		Multiple linear regression		Principal component 1	0.22	0.23
				C
				U
				UU
				UUU
		Elastic net regularization		Genome length	0.28	0.26
				U
				UU
				UUU
				UUUU
				UUUUU
				C
				CU
				UC
		Boosted trees		Genome length	0.32	0.28
				U
				UU
				UUU
				UUUU
				UUUUU
				C
				CU
				UC
		Random forests		Genome length	0.96	0.48
				U
				UU
				UUU
				UUUU
				UUUUU
				C
				CU
				UC
		dsDNA Viruses
		Multiple linear regression		Host cell type	0.31	0.28
				Genome repair mode
				Principal component 1
				C
				TT
				TTTTT
		Elastic net regularization		Host cell type	0.79	0.46
				Genome repair mode
				Genome length
				T
				TT
				TTT
				TTTT
				TTTTT
				C
				CT
				TC
		Boosted trees		Host cell type	0.7	0.43
				Genome repair mode
				Genome length
				T
				TT
				TTT
				TTTT
				TTTTT
				C
				CT
				TC
		Random forests		Host cell type	1.6	0.66
				Genome repair mode
				Genome length
				T
				TT
				TTT
				TTTT
				TTTTT
				C
				CT
				TC
		All Viruses
		(+) ssRNA Viruses	Multiple linear regression	Nucleic acid type	1.3	0.56
				Host cell type
				Principal components 1, 2, and 3
				Genome Length
				C
				T
				TTTT
			Elastic net regularization	Nucleic acid type	1.1	0.53
				Host cell type
				Genome repair mode
				Genome length
				U
				UU
				UUU
				UUUU
				UUUUU
				T
				TT
				TTT
				TTTT
				TTTTT
				C
				CU
				UC
				CT
				TC
			Boosted trees	Nucleic acid type	0.45	0.33
				Host cell type
				Genome repair mode
				Genome length
				U
				UU
				UUU
				UUUU
				UUUUU
				T
				TT
				TTT
				TTTT
				TTTTT
				C
				CU
				UC
				CT
				TC
			Random forests	Nucleic acid type	1.1	0.52
				Host cell type
				Genome repair mode
				Genome length
				U
				UU
				UUU
				UUUU
				UUUUU
				T
				TT
				TTT
				TTTT
				TTTTT
				C
				CU
				UC
				CT
				TC
		dsDNA Viruses	Multiple linear regression	Nucleic acid type	1.4	0.61
				Host cell type
				Genome repair mode
				Principal components 1, 2, and 3
				Genome length
				C
				TTT
				TTTT
			Elastic net regularization	Nucleic acid type	2.2	0.77
				Host cell type
				Genome repair mode
				Genome length
				U
				UU
				UUU
				UUUU
				UUUUU
				T
				TT
				TTT
				TTTT
				TTTTT
				C
				CU
				UC
				CT
				TC
			Boosted trees	Nucleic acid type	0.45	0.35
				Host cell type
				Genome repair mode
				Genome length
				U
				UU
				UUU
				UUUU
				UUUUU
				T
				TT
				TTT
				TTTT
				TTTTT
				C
				CU
				UC
				CT
				TC
			Random forests	Nucleic acid type	1.5	0.62
				Host cell type
				Genome repair mode
				Genome length
				U
				UU
				UUU
				UUUU
				UUUUU
				T
				TT
				TTT
				TTTT
				TTTTT
				C
				CU
				UC
				CT
				TC
		RMSrPE = root mean squared relatve prediction error.
