## Supplementary material for "Predictive modeling of virus inactivation by UV": SI Table S4

### Sheet: si-table-s4
Model to compare with top performing MLR model (rank 1)a	Predictors (genomic variables included in model)	RMSrPEb	Pairwise leave-one-virus-out model comparison resultsc
			ASER	Lower CId	Upper CId	P-valuee
dsDNA viruses
MLR2	Host cell type, genome repair mode, PC1 (T, TTTTT, C)	0.31 ± 0.29	0.576804	0.307289	1.0827	0.0822372
MLR3	Host cell type, genome repair mode, PC1 (T, TT, TTTTT,C)	0.32 ± 0.29	1.13567	0.97307	1.32544	0.0996768
MLR4	Host cell type, genome repair mode, PC1 (TTTTT, C)	0.32 ± 0.29	0.0738135	0.00747421	0.728965	0.028363
MLR5	Host cell type, genome repair mode, PC1 (Length, T, TT, TTTTT, C)	0.33 ± 0.29	0.832369	0.450357	1.53842	0.533923
MLR6	Host cell type, genome repair mode, PC1 (TTT, TTTTT, C, TC)	0.33 ± 0.29	0.82569	0.468134	1.45634	0.482938
MLR7	Host cell type, genome repair mode, PC1 (Length, TTT, TTTTT, C)	0.33 ± 0.29	0.831274	0.512802	1.34753	0.427616
MLR8	Host cell type, genome repair mode, PC1 (Length, TT, TTTTT, C)	0.33 ± 0.29	0.567787	0.204931	1.57313	0.254899
MLR9	Host cell type, genome repair mode, PC1 (Length, T, TTT, TTTTT, C)	0.33 ± 0.3	0.863921	0.452393	1.6498	0.63681
MLR10	Host cell type, genome repair mode, PC1 (Length, TT, TTT, TTTTT, C)	0.33 ± 0.3	0.818099	0.286147	2.33896	0.689489
MLRlength	Host cell type, genome repair mode, PC1 (Genome length)	0.54 ± 0.38	0.858847	0.226306	3.25938	0.81116
MLRC	Host cell type, genome repair mode, PC1 (C)	0.90 ± 0.49	7.85557	2.85739	21.5966	0.00057805
MLRT	Host cell type, genome repair mode, PC1 (T)	0.37 ± 0.31	1.43003	0.828584	2.46805	0.182727
MLRTT	Host cell type, genome repair mode, PC1 (TT)	0.50 ± 0.37	1.68924	0.661218	4.31557	0.252007
MLRTTT	Host cell type, genome repair mode, PC1 (TTT)	0.82 ± 0.47	3.04814	1.06069	8.7595	0.0398554
MLRTTTT	Host cell type, genome repair mode, PC1 (TTTT)	1.0 ± 0.52	4.07217	1.44135	11.5049	0.0114101
MLRTTTTT	Host cell type, genome repair mode, PC1 (TTTTT)	0.89 ± 0.49	5.2921	2.05991	13.5959	0.00187676
MLRCT	Host cell type, genome repair mode, PC1 (CT)	1.9 ± 0.7	2.30874	0.373166	14.284	0.343309
MLRTC	Host cell type, genome repair mode, PC1 (TC)	0.72 ± 0.44	2.06136	0.894849	4.7485	0.0844661
(+) ssRNA viruses
MLR2	PC1 (Length, UU, UUU)	0.22 ± 0.23	0.585019	0.331799	1.03149	0.0624704
MLR3	PC1 (Length, U, UU, UUU)	0.22 ± 0.23	1.31861	0.844128	2.05979	0.209079
MLR4	PC1 (C, UU, UUU)	0.22 ± 0.23	0.777398	0.38183	1.58277	0.466436
MLR5	PC1, PC2 (U, UUU, UUUUU)	0.23 ± 0.24	2.49735	1.18811	5.24933	0.0185465
MLR6	PC1 (Length, C, U, UU, UUU)	0.23 ± 0.24	1.23098	0.571144	2.65313	0.576693
MLR7	PC1 (U, UU, UUU, CU)	0.23 ± 0.24	1.09707	0.730068	1.64855	0.638475
MLR8	PC1 (Length, C, UU, UUU)	0.23 ± 0.24	0.346611	0.058785	2.0437	0.225674
MLR9	PC1 (Length, U, UU, UUU, CU)	0.23 ± 0.24	1.31024	0.802095	2.14032	0.262471
MLR10	PC1, PC2, PC3 (U, UUU, UUUU, UUUUU)	0.23 ± 0.24	1.88954	0.687716	5.19161	0.20249
MLRlength	PC1 (Genome length)	0.35 ± 0.29	2.15108	0.153136	30.2158	0.550129
MLRC	PC1 (C)	0.46 ± 0.34	6.22289	2.47266	15.661	0.000586053
MLRU	PC1 (U)	0.24 ± 0.24	3.2686	1.85203	5.76864	0.000360986
MLRUU	PC1 (UU)	0.33 ± 0.29	8.88506	2.8186	28.0084	0.00084528
MLRUUU	PC1 (UUU)	0.42 ± 0.32	19.3453	6.25162	59.8633	3.12285e-05
MLRUUUU	PC1 (UUUU)	0.74 ± 0.43	39.2149	10.7102	143.583	1.27639e-05
MLRUUUUU	PC1 (UUUUU)	0.86 ± 0.46	34.6417	9.56755	125.429	1.74312e-05
MLRCU	PC1 (CU)	0.4 ± 0.31	5.79042	2.71161	12.365	0.000124896
MLRUC	PC1 (UC)	0.43 ± 0.32	6.00015	3.02194	11.9135	3.26694e-05
aModel subscript numbers indicate the rank of the model from the specified model class, where a lower RMSPE corresponds to the highest rank. Subscripts with genomic variables (e.g., length, C, T, U) indicate the sole genomic variable used in the model.
bRMSPE ± standard error.
cPerformance between models is considered significantly different when the confidence interval does not include 1.
dConfidence intervals are defined at a 95% confidence level.
eP-values are indicated in bold when p < 0.05.
MLR = multiple linear regression; PC1 = principal component 1; PC2 = principal component 2; PC3 = principal component 3; RMSrPE = root mean squared relative prediction error; ASER = absolute squared error ratio; C = number of cytosines in the genome; T = number of thymines in the genome; TT = number of thymine doublets in the genome; TTT = number of thymine triplets in the genome; TTTT = number o…
