## Supplementary material for "Predictive modeling of virus inactivation by UV": SI Table S5

### Sheet: si-table-s5
		Comparisona,b,c,d,e		RMSrPE 1f	RMSrPE 2f	Pairwise leave-one-virus-out model comparison resultsg
		Model 1	Model 2			ASER	Lower CIh	Upper CIh	P-valuei
		dsDNA viruses
		MLRtop	MLRno repair	0.31 ± 0.28	1.0 ± 0.52	8.15923	2.15233	30.9306	0.00431814
		MLRtop	ELNTtop	0.31 ± 0.28	0.79 ± 0.52	2.0055	0.726328	5.53748	0.164805
		MLRtop	XGBtop	0.31 ± 0.28	0.70 ± 0.43	3.83585	0.759928	19.362	0.0970437
		MLRtop	RFtop	0.31 ± 0.28	1.6 ± 0.66	46.2107	6.26442	340.882	0.000968441
		ELNTtop	XGBtop	0.79 ± 0.52	0.70 ± 0.43	1.91266	0.294409	12.4258	0.471515
		ELNTtop	RFtop	0.79 ± 0.52	1.6 ± 0.66	23.042	2.63403	201.567	0.00757131
		XGBtop	RFtop	0.70 ± 0.43	1.6 ± 0.66	12.0471	1.34937	107.555	0.0285019
		XGBall	MLRdsDNA	0.45 ± 0.35	0.31 ± 0.28	0.202295	0.0613615	0.666919	0.0120386
		(+) ssRNA viruses
		MLRtop	ELNTtop	0.22 ± 0.23	0.28 ± 0.23	5.70788	2.54683	12.7923	0.000256607
		MLRtop	XGBtop	0.22 ± 0.23	0.32 ± 0.28	2.65433	0.481267	14.6394	0.24528
		MLRtop	RFtop	0.22 ± 0.23	0.95 ± 0.48	11.2332	3.27764	38.4984	0.000634817
		ELNTtop	XGBtop	0.28 ± 0.23	0.32 ± 0.28	0.465028	0.133745	1.61689	0.213096
		ELNTtop	RFtop	0.28 ± 0.23	0.95 ± 0.48	1.96801	0.620159	6.24526	0.23391
		XGBtop	RFtop	0.32 ± 0.28	0.95 ± 0.48	4.23202	0.63418	28.2412	0.127709
		XGBall	MLR(+) ssRNA	0.45 ± 0.33	0.22 ± 0.23	0.0664247	0.0178675	0.246942	0.000395689
		aSubscript "top" indicates the top-performing model (as determined by lowest RMSrPE) of the specified model class.
		bSubscript "no repair" indicates the top-performing model the specified model class developed without using repair predictors genome repair mode and host cell type.
		cSubscript "dsDNA" indicates the top-performing model of the specified model class developed using only dsDNA viruses in the training and validation set.
		dSubscript "all" indicates the top-performing model of the specified model class developed using all viruses in the training and validation set.
		eSubscript "(+) ssRNA" indicates the top-performing model of the specified model class developed using only (+) ssRNA viruses in the training and validation set.
		fRMSrPE ± standard error.
		gPerformance between models is considered significantly different when the confidence interval does not include 1.
		hConfidence intervals are defined at a 95% confidence level.
		iP-values are indicated in bold when p < 0.05.
		MLR = multiple linear regression; ELNT = elastic net regularization; XGB = boosted trees; RF = random forests; CI = confidence interval; ASER = Average squared estimate ratio; RMSrPE = root mean squared relative prediction error
