## Supplementary material for "Predictive modeling of virus inactivation by UV": SI Table S6

### Sheet: si-table-s6
		Virus	Predicted inactivation rate constant (cm2 mJ-1)
		dsDNA virusesa
		Adenovirus 1	0.0726246
		Adenovirus 2	0.0366214
		Adenovirus 5	0.0590195
		Adenovirus 6 (Tonsil 99)	0.0733222
		Adenovirus 15	0.0611837
		Adenovirus 40 (Dugan)	0.0567532
		Adenovirus 41 (Tak)	0.0610274
		B40-8	0.578224
		Lambda	0.729718
		PRD-1	0.09556
		T1	0.540756
		T2	5.27551
		T5	4.50626
		T6	5.40704
		T7	0.405843
		T7M	0.381311
		(+) ssRNA virusesb
		Atlantic halibut nodavirus	0.147345
		Canine calicivirus	0.424794
		Coxsackievirus B5 (Faulkner)	0.298192
		Coxsackievirus B6 (Schmitt)	0.290476
		Echovirus 1 (Farouk)	0.353806
		Echovirus 11	0.282975
		Echovirus 12	0.284554
		Encephylomyocarditis virus	0.280908
		Feline calicivirus	0.391503
		fr bacteriophage	0.0952758
		GA bacteriophage	0.139542
		Hepatitis A virus	0.481934
		Hepatitis E virus	0.351473
		MS2 bacteriophage	0.283388
		Murine norovirus (CW3)	0.10887
		Poliovirus 1 (Mahoney)	0.295222
		Poliovirus 1 (Sabin)	0.299528
		QB bacteriophage	0.175533
		Venezuelan equine encephalomyelitis virus	0.451808
		apredicted rate constants of dsDNA viruses from cross-validation of the top-performing model developed with dsDNA viruses in the training and validation set.
		bpredicted rate constants of (+) ssRNA viruses from cross-validation of the top-performing model developed with (+) ssRNA viruses in the training and validation set.
